# SMTrackR: a R/Bioconductor package for mapping protein binding at individual DNA molecules

**DOI:** 10.1101/2025.09.09.674732

**Authors:** Aashna Bansal, Himani Barmola, Shivam Yadav, Satyanarayan Rao

**Affiliations:** Department of Biosciences and Bioengineering, Indian Institute of Technology Roorkee, Uttarakhand 247667, India

**Keywords:** Single Molecule Footprinting, dSMF, protein-DNA binding, TF-nucleosome dynamics, Nanopore Sequencing

## Abstract

Single-molecule assays like NOMe-seq, dSMF and Nanopore are superior to DNase-seq and ATAC-seq as they do not nibble down DNA. Thus, they enable quantification of all three i.e., protein-free, Transcription Factor-bound and histone-complex-bound states. But a user-friendly tool to visualize and quantify such states is lacking. Here, we present, SMTrackR, a Bioconductor package to visualize protein-DNA binding states on individual sequenced DNA molecules. SMTrackR queries the single-molecule footprint database we built and hosted at Galaxy Server. It comprises of BigBed files generated from NOMe-seq, dSMF, and Nanopore (SMAC-seq) datasets. SMTrackR exploits UCSC REST API to query a BigBed file and plot footprint heatmap categorized in different binding states as well as report their occupancies. Additionally, this package generates a Gviz-enabled script to visualize these single-molecules on gene tracks.

**Availability and implementation:** The SMTrackR tool is implemented the statistical programming language R and is available at the GitHub developer site, https://github.com/satyanarayan-rao/SMTrackR. The tool is also available in a web version https://smtrackr.iitr.ac.in. A function is provided to use local BigBed file for users who wish to use unpublished data. A fully automated pipeline to generate such BigBed files is available at https://github.com/satyanarayan-rao/SMF_for_SMThub and https://github.com/satyanarayan-rao/dSMF_for_SMThub.
