## Supplementary Table 1 for "SMTrackR: a R/Bioconductor package for mapping protein binding at individual DNA molecules"

### Sheet: Sheet1
Article	PMID	GEO_Accession	Organism	model	Condition	Genome	Track	PRJNA_ID	Type	Hub_URL
Krebs et al. 2017 Mol Cell	28735898	GSE77369	dmelanogaster	S2	WT	dm6	fp_and_mvec	PRJNA310152	dSMF	https://usegalaxy.org/api/datasets/f9cad7b01a472135e6897af4f6ed17e1/display?to_ext=txt
Krebs et al. 2017 Mol Cell	28735898	GSE77369	dmelanogaster	S2	WT	dm3	fp_and_mvec	PRJNA310152	dSMF	https://usegalaxy.org/api/datasets/f9cad7b01a4721352fb0308133a5d88a/display?to_ext=txt
Krebs et al. 2017 Mol Cell	28735898	GSE77369	dmelanogaster	OSC	WT	dm6	fp_and_mvec	PRJNA310152	dSMF	https://usegalaxy.org/api/datasets/f9cad7b01a47213522d88ef42cf810cf/display?to_ext=txt
Krebs et al. 2017 Mol Cell	28735898	GSE77369	dmelanogaster	S2	WT	dm6	fp_and_mvec	PRJNA310152	SMF	https://usegalaxy.org/api/datasets/f9cad7b01a47213589ef545d214ae25f/display?to_ext=txt
Lurlaro et al. 2024 Nat Genet.	38816647	GSE234293	mmusculus	mESC	WT	mm10	fp_and_mvec	PRJNA980701	SMF	https://usegalaxy.org/api/datasets/f9cad7b01a4721350cd23f89ab8eed41/display?to_ext=txt
Lurlaro et al. 2024 Nat Genet.	38816647	GSE234293	mmusculus	mESC	BPTFko	mm10	fp_and_mvec	PRJNA980701	SMF	https://usegalaxy.org/api/datasets/f9cad7b01a472135340251a405a79f80/display?to_ext=txt
Marinov et al. 2023 Genome Biol.	37932847	GSE207470	haloferax_volcanii(exponential_dsmf)	strain: DS2	WT	halo_volc_ds2	fp_and_mvec	PRJNA855885	SMF	https://usegalaxy.org/api/datasets/f9cad7b01a472135fbde956755378d6f/display?to_ext=txt
Marinov et al. 2023 Genome Biol.	37932847	GSE207470	haloferax_volcanii (standing_nome)	strain: DS2	WT	halo_volc_ds2	fp_and_mvec	PRJNA855885	SMF	https://usegalaxy.org/api/datasets/f9cad7b01a4721354395669adb76ba0e/display?to_ext=txt
Marinov et al. 2023 Genome Biol.	37932847	GSE207470	haloferax_volcanii(stationary_nome)	strain: DS2	WT	halo_volc_ds2	fp_and_mvec	PRJNA855885	SMF	https://usegalaxy.org/api/datasets/f9cad7b01a47213580a3deaf525757ea/display?to_ext=txt
Marinov et al. 2023 Genome Biol.	37932847	GSE207470	haloferax_volcanii(exponential_nome	strain: DS2	WT	halo_volc_ds2	fp_and_mvec	PRJNA855885	SMF	https://usegalaxy.org/api/datasets/f9cad7b01a4721357748416ea67f3ae1/display?to_ext=txt
Miura et al. 2022 BMC Biotechnol.	36333700	GSE192699	scerevisiae	S288C	WT	sacCer3	fp_and_mvec	PRJNA792790	SMF	https://usegalaxy.org/api/datasets/f9cad7b01a472135788db8bd9874354b/display?to_ext=txt
Wang et al. 2021 Nat commun.	33623021	GSE136715	mmusculus	Zygote	WT	mm10	Zygote	PRJNA553624	SMF	https://usegalaxy.org/api/datasets/f9cad7b01a472135f6860d3104863246/display?to_ext=txt
Wang et al. 2021 Nat commun.	33623021	GSE136715	mmusculus	2cell	WT	mm10	2cell	PRJNA553624	SMF	https://usegalaxy.org/api/datasets/f9cad7b01a472135f6860d3104863246/display?to_ext=txt
Wang et al. 2021 Nat commun.	33623021	GSE136715	mmusculus	4cell	WT	mm10	4cell	PRJNA553624	SMF	https://usegalaxy.org/api/datasets/f9cad7b01a472135f6860d3104863246/display?to_ext=txt
Wang et al. 2021 Nat commun.	33623021	GSE136715	mmusculus	late4cell	WT	mm10	late4cell	PRJNA553624	SMF	https://usegalaxy.org/api/datasets/f9cad7b01a472135f6860d3104863246/display?to_ext=txt
Wang et al. 2021 Nat commun.	33623021	GSE136715	mmusculus	8cell	WT	mm10	8cell	PRJNA553624	SMF	https://usegalaxy.org/api/datasets/f9cad7b01a472135f6860d3104863246/display?to_ext=txt
Wang et al. 2021 Nat commun.	33623021	GSE136715	mmusculus	16cell	WT	mm10	16cell	PRJNA553624	SMF	https://usegalaxy.org/api/datasets/f9cad7b01a472135f6860d3104863246/display?to_ext=txt
Wang et al. 2021 Nat commun.	33623021	GSE136715	mmusculus	32cell	WT	mm10	32cell	PRJNA553624	SMF	https://usegalaxy.org/api/datasets/f9cad7b01a472135f6860d3104863246/display?to_ext=txt
Wang et al. 2021 Nat commun.	33623021	GSE136715	mmusculus	32cell_mixed	WT	mm10	32cellmixed	PRJNA553624	SMF	https://usegalaxy.org/api/datasets/f9cad7b01a472135f6860d3104863246/display?to_ext=txt
Wang et al. 2021 Nat commun.	33623021	GSE136715	mmusculus	Zygote	WT	mm9	Zygote	PRJNA553624	SMF	https://usegalaxy.org/api/datasets/f9cad7b01a472135868264d6a12a8921/display?to_ext=txt
Wang et al. 2021 Nat commun.	33623021	GSE136715	mmusculus	2cell	WT	mm9	2cell	PRJNA553624	SMF	https://usegalaxy.org/api/datasets/f9cad7b01a472135868264d6a12a8921/display?to_ext=txt
Wang et al. 2021 Nat commun.	33623021	GSE136715	mmusculus	4cell	WT	mm9	4cell	PRJNA553624	SMF
Wang et al. 2021 Nat commun.	33623021	GSE136715	mmusculus	late4cell	WT	mm9	late4cell	PRJNA553624	SMF	https://usegalaxy.org/api/datasets/f9cad7b01a472135868264d6a12a8921/display?to_ext=txt
Wang et al. 2021 Nat commun.	33623021	GSE136715	mmusculus	8cell	WT	mm9	8cell	PRJNA553624	SMF	https://usegalaxy.org/api/datasets/f9cad7b01a472135868264d6a12a8921/display?to_ext=txt
Wang et al. 2021 Nat commun.	33623021	GSE136715	mmusculus	16cell	WT	mm9	16cell	PRJNA553624	SMF	https://usegalaxy.org/api/datasets/f9cad7b01a472135868264d6a12a8921/display?to_ext=txt
Wang et al. 2021 Nat commun.	33623021	GSE136715	mmusculus	32cell	WT	mm9	32cell	PRJNA553624	SMF
Wang et al. 2021 Nat commun.	33623021	GSE136715	mmusculus	32cell_mixed	WT	mm9	32cellmixed	PRJNA553624	SMF
Guo et al. 2017 Cell Res	27824029	GSE79552	mmusculus	FGC	WT	mm9	mouse_e6.5_epiblast	PRJNA316148	SMF	https://usegalaxy.org/api/datasets/f9cad7b01a47213510203ad70dac3b6c/display?to_ext=txt
Guo et al. 2017 Cell Res	27824029	GSE79552	mmusculus	FGC	WT	mm9	mouse_e11.5_pgc	PRJNA316148	SMF	https://usegalaxy.org/api/datasets/f9cad7b01a47213510203ad70dac3b6c/display?to_ext=txt
Guo et al. 2017 Cell Res	27824029	GSE79552	mmusculus	FGC	WT	mm9	mouse_e11.5_soma	PRJNA316148	SMF	https://usegalaxy.org/api/datasets/f9cad7b01a47213510203ad70dac3b6c/display?to_ext=txt
Guo et al. 2017 Cell Res	27824029	GSE79552	mmusculus	FGC	WT	mm9	mouse_e13.5_female_pgc	PRJNA316148	SMF	https://usegalaxy.org/api/datasets/f9cad7b01a47213510203ad70dac3b6c/display?to_ext=txt
Guo et al. 2017 Cell Res	27824029	GSE79552	mmusculus	FGC	WT	mm9	mouse_e13.5_male_pgc	PRJNA316148	SMF	https://usegalaxy.org/api/datasets/f9cad7b01a47213510203ad70dac3b6c/display?to_ext=txt
Guo et al. 2017 Cell Res	27824029	GSE79552	mmusculus	FGC	WT	mm9	mouse_e16.5_female_pgc	PRJNA316148	SMF	https://usegalaxy.org/api/datasets/f9cad7b01a47213510203ad70dac3b6c/display?to_ext=txt
Guo et al. 2017 Cell Res	27824029	GSE79552	mmusculus	FGC	WT	mm9	mouse_e16.5_female_soma	PRJNA316148	SMF	https://usegalaxy.org/api/datasets/f9cad7b01a47213510203ad70dac3b6c/display?to_ext=txt
Guo et al. 2017 Cell Res	27824029	GSE79552	mmusculus	FGC	WT	mm9	mouse_e16.5_male_pgc	PRJNA316148	SMF	https://usegalaxy.org/api/datasets/f9cad7b01a47213510203ad70dac3b6c/display?to_ext=txt
Guo et al. 2017 Cell Res	27824029	GSE79552	hsapiens	FGC	WT	hg19	human_week5_female_heart	PRJNA316148	SMF	https://usegalaxy.org/api/datasets/f9cad7b01a472135ba5cf6865cd71d3a/display?to_ext=txt
Guo et al. 2017 Cell Res	27824029	GSE79552	hsapiens	FGC	WT	hg19	human_week7_male_pgc	PRJNA316148	SMF	https://usegalaxy.org/api/datasets/f9cad7b01a472135ba5cf6865cd71d3a/display?to_ext=txt
Guo et al. 2017 Cell Res	27824029	GSE79552	hsapiens	FGC	WT	hg19	human_week7_male_soma	PRJNA316148	SMF	https://usegalaxy.org/api/datasets/f9cad7b01a472135ba5cf6865cd71d3a/display?to_ext=txt
Guo et al. 2017 Cell Res	27824029	GSE79552	hsapiens	FGC	WT	hg19	human_week11_male_pgc	PRJNA316148	SMF	https://usegalaxy.org/api/datasets/f9cad7b01a472135ba5cf6865cd71d3a/display?to_ext=txt
Guo et al. 2017 Cell Res	27824029	GSE79552	hsapiens	FGC	WT	hg19	human_week12_male_pgc	PRJNA316148	SMF	https://usegalaxy.org/api/datasets/f9cad7b01a472135ba5cf6865cd71d3a/display?to_ext=txt
Guo et al. 2017 Cell Res	27824029	GSE79552	hsapiens	FGC	WT	hg19	human_week17_male_pgc	PRJNA316148	SMF	https://usegalaxy.org/api/datasets/f9cad7b01a472135ba5cf6865cd71d3a/display?to_ext=txt
Guo et al. 2017 Cell Res	27824029	GSE79552	hsapiens	FGC	WT	hg19	human_week26_male_pgc	PRJNA316148	SMF	https://usegalaxy.org/api/datasets/f9cad7b01a472135ba5cf6865cd71d3a/display?to_ext=txt
Guo et al. 2017 Cell Res	27824029	GSE79552	hsapiens	FGC	WT	hg19	human_week17_male_soma	PRJNA316148	SMF	https://usegalaxy.org/api/datasets/f9cad7b01a472135ba5cf6865cd71d3a/display?to_ext=txt
Guo et al. 2017 Cell Res	27824029	GSE79552	hsapiens	FGC	WT	hg19	human_week26_male_soma	PRJNA316148	SMF	https://usegalaxy.org/api/datasets/f9cad7b01a472135ba5cf6865cd71d3a/display?to_ext=txt
Guo et al. 2017 Cell Res	27824029	GSE79552	mmusculus	FGC	WT	mm10	mouse_e6.5_epiblast	PRJNA316148	SMF	https://usegalaxy.org/api/datasets/f9cad7b01a472135957bbe3725137744/display?to_ext=txt
Guo et al. 2017 Cell Res	27824029	GSE79552	mmusculus	FGC	WT	mm10	mouse_e11.5_pgc	PRJNA316148	SMF	https://usegalaxy.org/api/datasets/f9cad7b01a472135957bbe3725137744/display?to_ext=txt
Guo et al. 2017 Cell Res	27824029	GSE79552	mmusculus	FGC	WT	mm10	mouse_e11.5_soma	PRJNA316148	SMF	https://usegalaxy.org/api/datasets/f9cad7b01a472135957bbe3725137744/display?to_ext=txt
Guo et al. 2017 Cell Res	27824029	GSE79552	mmusculus	FGC	WT	mm10	mouse_e13.5_female_pgc	PRJNA316148	SMF	https://usegalaxy.org/api/datasets/f9cad7b01a472135957bbe3725137744/display?to_ext=txt
Guo et al. 2017 Cell Res	27824029	GSE79552	mmusculus	FGC	WT	mm10	mouse_e13.5_male_pgc	PRJNA316148	SMF	https://usegalaxy.org/api/datasets/f9cad7b01a472135957bbe3725137744/display?to_ext=txt
Guo et al. 2017 Cell Res	27824029	GSE79552	mmusculus	FGC	WT	mm10	mouse_e16.5_female_pgc	PRJNA316148	SMF	https://usegalaxy.org/api/datasets/f9cad7b01a472135957bbe3725137744/display?to_ext=txt
Guo et al. 2017 Cell Res	27824029	GSE79552	mmusculus	FGC	WT	mm10	mouse_e16.5_female_soma	PRJNA316148	SMF	https://usegalaxy.org/api/datasets/f9cad7b01a472135957bbe3725137744/display?to_ext=txt
Guo et al. 2017 Cell Res	27824029	GSE79552	mmusculus	FGC	WT	mm10	mouse_e16.5_male_pgc	PRJNA316148	SMF	https://usegalaxy.org/api/datasets/f9cad7b01a472135957bbe3725137744/display?to_ext=txt
Guo et al. 2017 Cell Res	27824029	GSE79552	hsapiens	FGC	WT	hg38	human_week5_female_heart	PRJNA316148	SMF	https://usegalaxy.org/api/datasets/f9cad7b01a472135853600e4c5f6138d/display?to_ext=txt
Guo et al. 2017 Cell Res	27824029	GSE79552	hsapiens	FGC	WT	hg38	human_week7_male_pgc	PRJNA316148	SMF	https://usegalaxy.org/api/datasets/f9cad7b01a472135853600e4c5f6138d/display?to_ext=txt
Guo et al. 2017 Cell Res	27824029	GSE79552	hsapiens	FGC	WT	hg38	human_week7_male_soma	PRJNA316148	SMF	https://usegalaxy.org/api/datasets/f9cad7b01a472135853600e4c5f6138d/display?to_ext=txt
Guo et al. 2017 Cell Res	27824029	GSE79552	hsapiens	FGC	WT	hg38	human_week11_male_pgc	PRJNA316148	SMF	https://usegalaxy.org/api/datasets/f9cad7b01a472135853600e4c5f6138d/display?to_ext=txt
Guo et al. 2017 Cell Res	27824029	GSE79552	hsapiens	FGC	WT	hg38	human_week12_male_pgc	PRJNA316148	SMF	https://usegalaxy.org/api/datasets/f9cad7b01a472135853600e4c5f6138d/display?to_ext=txt
Guo et al. 2017 Cell Res	27824029	GSE79552	hsapiens	FGC	WT	hg38	human_week17_male_pgc	PRJNA316148	SMF	https://usegalaxy.org/api/datasets/f9cad7b01a472135853600e4c5f6138d/display?to_ext=txt
Guo et al. 2017 Cell Res	27824029	GSE79552	hsapiens	FGC	WT	hg38	human_week26_male_pgc	PRJNA316148	SMF	https://usegalaxy.org/api/datasets/f9cad7b01a472135853600e4c5f6138d/display?to_ext=txt
Guo et al. 2017 Cell Res	27824029	GSE79552	hsapiens	FGC	WT	hg38	human_week17_male_soma	PRJNA316148	SMF	https://usegalaxy.org/api/datasets/f9cad7b01a472135853600e4c5f6138d/display?to_ext=txt
Guo et al. 2017 Cell Res	27824029	GSE79552	hsapiens	FGC	WT	hg38	human_week26_male_soma	PRJNA316148	SMF	https://usegalaxy.org/api/datasets/f9cad7b01a472135853600e4c5f6138d/display?to_ext=txt
