## Supplementary Table 2 for "SMTrackR: a R/Bioconductor package for mapping protein binding at individual DNA molecules"

### Sheet: HUMAN
TF	HOCOMOCO_ID	JASPAR_IDs
AHR	AHR_HUMAN.H11MO.0.B	NA
AP2A	AP2A_HUMAN.H11MO.0.A	NA
AP2B	AP2B_HUMAN.H11MO.0.B	NA
AP2C	AP2C_HUMAN.H11MO.0.A	NA
ARNT	ARNT_HUMAN.H11MO.0.B	NA
ARNT2	NA	MA1464
ASCL1	ASCL1_HUMAN.H11MO.0.A	MA1100,MA1631
ATF4	ATF4_HUMAN.H11MO.0.A	MA0833
ATF6	NA	MA1466
ATF6B	NA	UN0111,UN0112
ATOH1	ATOH1_HUMAN.H11MO.0.B	MA1467
BACH1	BACH1_HUMAN.H11MO.0.A	MA1633
BACH2	BACH2_HUMAN.H11MO.0.A	MA1101
BCL11B	NA	UN0114
BCL6	NA	MA0463
BCL6B	NA	MA0731
BHA15	BHA15_HUMAN.H11MO.0.B	NA
BHE40	BHE40_HUMAN.H11MO.0.A	NA
BHLHA15	NA	MA1472
BHLHE22	NA	MA1635
CDX1	NA	MA0878
CDX2	CDX2_HUMAN.H11MO.0.A	MA0465
CDX4	NA	MA1473
CEBPA	CEBPA_HUMAN.H11MO.0.A	MA0102
CEBPB	CEBPB_HUMAN.H11MO.0.A	MA0466
CEBPD	CEBPD_HUMAN.H11MO.0.C	MA0836
CEBPE	CEBPE_HUMAN.H11MO.0.A	MA0837
CEBPG	CEBPG_HUMAN.H11MO.0.B	MA0838,MA1636
CEBPZ	NA	UN0800
CLOCK	NA	MA0819
CREB3	NA	MA0638
CREB3L1	NA	MA0839
CREB3L4	NA	MA1474
CTCF	CTCF_HUMAN.H11MO.0.A	MA0139,MA1929,MA1930
CTCFL	CTCFL_HUMAN.H11MO.0.A	MA1102
E2F1	E2F1_HUMAN.H11MO.0.A	MA0024
E2F2	E2F2_HUMAN.H11MO.0.B	MA0864
E2F3	E2F3_HUMAN.H11MO.0.A	MA0469
E2F4	E2F4_HUMAN.H11MO.0.A	MA0470
E2F5	E2F5_HUMAN.H11MO.0.B	NA
E2F6	E2F6_HUMAN.H11MO.0.A	MA0471
E2F7	E2F7_HUMAN.H11MO.0.B	MA0758
E2F8	NA	MA0865
EGR1	EGR1_HUMAN.H11MO.0.A	MA0162
EGR2	NA	MA0472
EGR3	NA	MA0732
EGR4	NA	MA0733
ELK4	NA	MA0076
EPAS1	EPAS1_HUMAN.H11MO.0.B	MA2325
ETV6	NA	MA0645
FERD3L	NA	MA1485
FEV	FEV_HUMAN.H11MO.0.B	NA
FEZF1	FEZF1_HUMAN.H11MO.0.C	UN0121
FEZF2	NA	MA2341
FOXM1	FOXM1_HUMAN.H11MO.0.A	NA
GCM1	NA	MA0646
GCM2	NA	MA0767
GFI1	GFI1_HUMAN.H11MO.0.C	MA0038
GFI1B	GFI1B_HUMAN.H11MO.0.A	NA
GLI2	NA	MA0734
GLI3	NA	MA1491
GLI4	NA	UN0556
GLIS1	NA	MA0735
GLIS2	NA	MA0736
HEN1	HEN1_HUMAN.H11MO.0.C	NA
HES1	NA	MA1099
HES2	NA	MA0616
HES5	NA	MA0821
HES6	NA	MA1493
HES7	NA	MA0822
HEY1	NA	MA0823
HEY2	NA	MA0649
HIC1	HIC1_HUMAN.H11MO.0.C	NA
HIC2	NA	MA0738
HIF1A	HIF1A_HUMAN.H11MO.0.C	MA1106
HINFP	HINFP_HUMAN.H11MO.0.C	MA0131
HLF	NA	MA0043
HOXA7	NA	MA1498
HOXB8	NA	MA1502
HOXD8	NA	MA0910
HOXD9	NA	MA0913
HTF4	HTF4_HUMAN.H11MO.0.A	NA
HXB4	HXB4_HUMAN.H11MO.0.B	NA
HXC9	HXC9_HUMAN.H11MO.0.C	NA
INSM1	INSM1_HUMAN.H11MO.0.C	MA0155
IRF1	NA	MA0050
IRF2	NA	MA0051
IRF7	NA	MA0772
IRF9	IRF9_HUMAN.H11MO.0.C	NA
ISL2	NA	MA0914
ITF2	ITF2_HUMAN.H11MO.0.C	NA
KAISO	KAISO_HUMAN.H11MO.0.A	NA
KLF1	KLF1_HUMAN.H11MO.0.A	MA0493
KLF10	NA	MA1511
KLF11	NA	MA1512
KLF12	KLF12_HUMAN.H11MO.0.C	MA0742
KLF13	NA	MA0657
KLF14	NA	MA0740
KLF15	KLF15_HUMAN.H11MO.0.A	MA1513
KLF16	NA	MA0741
KLF17	NA	MA1514
KLF2	NA	MA1515
KLF3	KLF3_HUMAN.H11MO.0.B	MA1516
KLF4	KLF4_HUMAN.H11MO.0.A	NA
KLF5	KLF5_HUMAN.H11MO.0.A	MA0599
KLF6	KLF6_HUMAN.H11MO.0.A	MA1517
KLF7	NA	MA1959
KLF9	KLF9_HUMAN.H11MO.0.C	MA1107
MAF	MAF_HUMAN.H11MO.0.A	MA1520
MAFA	NA	MA1521
MAFB	MAFB_HUMAN.H11MO.0.B	NA
MAFF	MAFF_HUMAN.H11MO.0.B	MA0495
MAFG	MAFG_HUMAN.H11MO.0.A	MA0659
MAFK	MAFK_HUMAN.H11MO.0.A	MA0496
MAX	MAX_HUMAN.H11MO.0.A	MA0058
MBD2	MBD2_HUMAN.H11MO.0.B	NA
MEF2A	MEF2A_HUMAN.H11MO.0.A	MA0052
MEF2B	NA	MA0660
MEIS2	MEIS2_HUMAN.H11MO.0.B	MA0774
MESP2	NA	UN0131
MNT	NA	MA0825
MSC	NA	MA0665
MTF1	MTF1_HUMAN.H11MO.0.C	MA0863
MXI1	NA	MA1108
MYB	MYB_HUMAN.H11MO.0.A	NA
MYC	MYC_HUMAN.H11MO.0.A	MA0147
MYCN	MYCN_HUMAN.H11MO.0.A	MA0104
MYF5	NA	MA1641
MYF6	MYF6_HUMAN.H11MO.0.C	MA0667
MYOD1	MYOD1_HUMAN.H11MO.0.A	MA0499
MYOG	MYOG_HUMAN.H11MO.0.B	MA0500
NANOG	NANOG_HUMAN.H11MO.0.A	NA
NEUROD1	NA	MA1109
NEUROG2	NA	MA1642
NF2L2	NF2L2_HUMAN.H11MO.0.A	NA
NFE2	NFE2_HUMAN.H11MO.0.A	NA
NFE2L2	NA	MA0150
NFIA	NFIA_HUMAN.H11MO.0.C	MA0670
NFIB	NA	MA1643
NFIC	NFIC_HUMAN.H11MO.0.A	MA0161,MA1527
NFIL3	NA	MA0025
NFIX	NA	MA0671,MA1528
NFYA	NA	MA0060
NFYB	NFYB_HUMAN.H11MO.0.A	MA0502
NHLH1	NA	MA0048
NHLH2	NA	MA1529
NKX31	NKX31_HUMAN.H11MO.0.C	NA
NR5A2	NR5A2_HUMAN.H11MO.0.B	NA
NRF1	NRF1_HUMAN.H11MO.0.A	MA0506
NRL	NA	MA0842
OSR1	NA	MA1542
OSR2	OSR2_HUMAN.H11MO.0.C	MA1646
OZF	OZF_HUMAN.H11MO.0.C	NA
P53	P53_HUMAN.H11MO.0.A	NA
P63	P63_HUMAN.H11MO.0.A	NA
P73	P73_HUMAN.H11MO.0.A	NA
PATZ1	PATZ1_HUMAN.H11MO.0.C	MA1961
PAX1	NA	MA0779
PAX2	NA	MA0067
PAX3	NA	MA1546
PAX5	PAX5_HUMAN.H11MO.0.A	MA0014
PAX6	PAX6_HUMAN.H11MO.0.C	MA0069
PAX8	NA	MA2094
PAX9	NA	MA0781
PKNOX1	NA	MA0782
PLAG1	NA	MA0163
PLAGL2	NA	MA1548
PO2F1	PO2F1_HUMAN.H11MO.0.C	NA
PO2F2	PO2F2_HUMAN.H11MO.0.A	NA
PO3F1	PO3F1_HUMAN.H11MO.0.C	NA
PO3F2	PO3F2_HUMAN.H11MO.0.A	NA
PO5F1	PO5F1_HUMAN.H11MO.0.A	NA
POU1F1	NA	MA0784
POU2F1	NA	MA0785
POU2F2	NA	MA0507
POU2F3	NA	MA0627
POU3F1	NA	MA0786
POU3F2	NA	MA0787
POU3F3	NA	MA0788
POU3F4	NA	MA0789
POU4F2	NA	MA0683
POU4F3	NA	MA0791
POU5F1	NA	MA1115
POU5F1B	NA	MA0792
PROX1	NA	MA0794
PTF1A	PTF1A_HUMAN.H11MO.0.B	NA
REST	REST_HUMAN.H11MO.0.A	MA0138
RFX1	RFX1_HUMAN.H11MO.0.B	MA0509
RFX2	RFX2_HUMAN.H11MO.0.A	MA0600
RFX3	RFX3_HUMAN.H11MO.0.B	MA0798
RFX4	NA	MA0799
RFX5	RFX5_HUMAN.H11MO.0.A	MA0510
RFX7	NA	MA1554
RUNX2	NA	MA0511
RUNX3	NA	MA0684
SCRT1	NA	MA0743
SCRT2	NA	MA0744
SNAI1	NA	MA1558
SNAI2	SNAI2_HUMAN.H11MO.0.A	MA0745
SNAI3	NA	MA1559
SOHLH2	NA	MA1560
SOX18	NA	MA1563
SOX4	NA	MA0867
SOX8	NA	MA0868
SP1	SP1_HUMAN.H11MO.0.A	MA0079
SP2	SP2_HUMAN.H11MO.0.A	MA0516
SP3	SP3_HUMAN.H11MO.0.B	MA0746
SP4	SP4_HUMAN.H11MO.0.A	MA0685
SP8	NA	MA0747
SP9	NA	MA1564
SPI1	NA	MA0080
SRF	NA	MA0083
STF1	STF1_HUMAN.H11MO.0.B	NA
TAF1	TAF1_HUMAN.H11MO.0.A	NA
TAL1	NA	UN0808
TCF12	NA	MA1648
TCF21	NA	MA1568
TCF3	NA	MA0522
TCF4	NA	MA0830
TCFL5	NA	MA0632
TFAP2A	NA	MA0003,MA0810,MA0872
TFAP2B	NA	MA0811,MA0812,MA0813
TFAP2C	NA	MA0524,MA0814,MA0815
TFAP2E	NA	MA1569
TFAP4	TFAP4_HUMAN.H11MO.0.A	MA0691
TFDP1	TFDP1_HUMAN.H11MO.0.C	MA1122
TFE2	TFE2_HUMAN.H11MO.0.A	NA
TGIF1	TGIF1_HUMAN.H11MO.0.A	MA0796
TGIF2	NA	MA0797
TGIF2LX	NA	MA1571
TGIF2LY	NA	MA1572
THA11	THA11_HUMAN.H11MO.0.B	NA
THAP1	THAP1_HUMAN.H11MO.0.C	MA0597
THAP11	NA	MA1573
THAP5	NA	UN0819
TP53	NA	MA0106
TP63	NA	MA0525
TYY1	TYY1_HUMAN.H11MO.0.A	NA
WT1	WT1_HUMAN.H11MO.0.C	NA
XBP1	NA	MA0844
YY1	NA	MA0095
YY2	NA	MA0748
ZBED1	NA	MA0749
ZBED4	NA	MA2328
ZBT14	ZBT14_HUMAN.H11MO.0.C	NA
ZBTB14	NA	MA1650
ZBTB33	NA	MA0527
ZBTB37	NA	UN0145
ZBTB43	NA	UN0148
ZBTB44	NA	UN0149
ZBTB48	NA	UN0809
ZBTB6	ZBTB6_HUMAN.H11MO.0.C	MA1581
ZBTB7A	NA	MA0750
ZEB1	NA	MA0103
ZFP1	NA	UN0151
ZFP14	NA	MA1972
ZFP3	NA	UN0153
ZFP41	NA	UN0154
ZFP42	ZFP42_HUMAN.H11MO.0.A	MA1651
ZFP57	NA	MA1583
ZFP64	NA	UN0155,UN0588
ZFP69	NA	UN0156
ZFP69B	NA	UN0589
ZFP82	NA	UN0590
ZFX	ZFX_HUMAN.H11MO.0.A	NA
ZIC1	NA	MA0696
ZIC3	ZIC3_HUMAN.H11MO.0.B	MA0697
ZIC4	NA	MA0751
ZIC5	NA	MA1584
ZIK1	NA	UN0591
ZKSC1	ZKSC1_HUMAN.H11MO.0.B	NA
ZKSCAN3	NA	MA1973
ZKSCAN8	NA	UN0592
ZN121	ZN121_HUMAN.H11MO.0.C	NA
ZN134	ZN134_HUMAN.H11MO.0.C	NA
ZN136	ZN136_HUMAN.H11MO.0.C	NA
ZN140	ZN140_HUMAN.H11MO.0.C	NA
ZN143	ZN143_HUMAN.H11MO.0.A	NA
ZN250	ZN250_HUMAN.H11MO.0.C	NA
ZN257	ZN257_HUMAN.H11MO.0.C	NA
ZN260	ZN260_HUMAN.H11MO.0.C	NA
ZN264	ZN264_HUMAN.H11MO.0.C	NA
ZN317	ZN317_HUMAN.H11MO.0.C	NA
ZN320	ZN320_HUMAN.H11MO.0.C	NA
ZN322	ZN322_HUMAN.H11MO.0.B	NA
ZN329	ZN329_HUMAN.H11MO.0.C	NA
ZN331	ZN331_HUMAN.H11MO.0.C	NA
ZN335	ZN335_HUMAN.H11MO.0.A	NA
ZN341	ZN341_HUMAN.H11MO.0.C	NA
ZN418	ZN418_HUMAN.H11MO.0.C	NA
ZN436	ZN436_HUMAN.H11MO.0.C	NA
ZN449	ZN449_HUMAN.H11MO.0.C	NA
ZN490	ZN490_HUMAN.H11MO.0.C	NA
ZN528	ZN528_HUMAN.H11MO.0.C	NA
ZN547	ZN547_HUMAN.H11MO.0.C	NA
ZN549	ZN549_HUMAN.H11MO.0.C	NA
ZN554	ZN554_HUMAN.H11MO.0.C	NA
ZN563	ZN563_HUMAN.H11MO.0.C	NA
ZN582	ZN582_HUMAN.H11MO.0.C	NA
ZN586	ZN586_HUMAN.H11MO.0.C	NA
ZN667	ZN667_HUMAN.H11MO.0.C	NA
ZN708	ZN708_HUMAN.H11MO.0.C	NA
ZN768	ZN768_HUMAN.H11MO.0.C	NA
ZN770	ZN770_HUMAN.H11MO.0.C	NA
ZN816	ZN816_HUMAN.H11MO.0.C	NA
ZNF100	NA	UN0159,UN0593
ZNF101	NA	UN0160
ZNF12	NA	UN0161
ZNF140	NA	MA1589
ZNF141	NA	UN0163
ZNF143	NA	MA0088
ZNF157	NA	MA2331
ZNF16	NA	MA1654
ZNF174	NA	UN0164
ZNF184	NA	MA2120
ZNF189	NA	MA1725
ZNF19	NA	UN0599
ZNF195	NA	UN0600
ZNF213	NA	MA2121
ZNF222	NA	UN0602
ZNF223	NA	UN0603
ZNF23	NA	UN0167
ZNF254	NA	UN0169
ZNF257	NA	MA1710
ZNF260	NA	UN0171
ZNF264	NA	UN0605
ZNF266	NA	UN0606
ZNF273	NA	UN0607
ZNF28	NA	UN0173
ZNF280D	NA	UN0810
ZNF284	NA	UN0174
ZNF30	NA	UN0811
ZNF304	NA	UN0176
ZNF316	NA	UN0319
ZNF317	NA	MA1593
ZNF320	NA	MA1976
ZNF322	NA	UN0179
ZNF329	NA	UN0320
ZNF331	NA	MA1726
ZNF333	NA	UN0609
ZNF341	NA	MA1655
ZNF343	NA	MA1711
ZNF345	NA	UN0184
ZNF37A	NA	UN0613
ZNF385D	NA	UN0185
ZNF394	NA	UN0813
ZNF416	NA	MA1979
ZNF417	NA	MA1727
ZNF418	NA	MA1980
ZNF425	NA	UN0323
ZNF429	NA	UN0187
ZNF430	NA	UN0188
ZNF433	NA	UN0614
ZNF436	NA	UN0324
ZNF440	NA	UN0615
ZNF449	NA	MA1656
ZNF454	NA	MA1712
ZNF460	NA	MA1596
ZNF462	NA	UN0616
ZNF48	NA	UN0820
ZNF483	NA	UN0618
ZNF486	NA	UN0815
ZNF490	NA	UN0197
ZNF491	NA	UN0621
ZNF492	NA	UN0622
ZNF502	NA	UN0623
ZNF506	NA	UN0198
ZNF519	NA	UN0331
ZNF525	NA	UN0201
ZNF527	NA	UN0625
ZNF528	NA	MA1597
ZNF529	NA	UN0626
ZNF530	NA	MA1981
ZNF534	NA	UN0332
ZNF544	NA	UN0629
ZNF547	NA	MA2334
ZNF548	NA	UN0333
ZNF549	NA	MA1728
ZNF554	NA	UN0630
ZNF560	NA	UN0631
ZNF565	NA	UN0204
ZNF566	NA	UN0632
ZNF571	NA	UN0635
ZNF573	NA	UN0636
ZNF574	NA	MA1982
ZNF582	NA	MA1983
ZNF586	NA	UN0638
ZNF587	NA	UN0639
ZNF594	NA	UN0640
ZNF596	NA	UN0335
ZNF597	NA	UN0208
ZNF610	NA	MA1713
ZNF611	NA	UN0641
ZNF616	NA	UN0643
ZNF623	NA	UN0210
ZNF662	NA	UN0646
ZNF664	NA	UN0647
ZNF667	NA	MA1984
ZNF669	NA	MA1985
ZNF674	NA	UN0648
ZNF677	NA	MA2101
ZNF682	NA	MA1599
ZNF692	NA	MA1986
ZNF701	NA	MA1987
ZNF704	NA	UN0213
ZNF708	NA	MA1730
ZNF713	NA	UN0217
ZNF714	NA	UN0651
ZNF736	NA	UN0653
ZNF750	NA	UN0218
ZNF75A	NA	MA2097
ZNF75D	NA	MA1601
ZNF76	ZNF76_HUMAN.H11MO.0.C	MA1716
ZNF765	NA	UN0222
ZNF770	NA	MA2099
ZNF771	NA	UN0226
ZNF774	NA	UN0656
ZNF778	NA	UN0657
ZNF780A	NA	UN0227
ZNF783	NA	UN0658
ZNF786	NA	UN0659
ZNF787	NA	UN0230,UN0231
ZNF793	NA	UN0232
ZNF799	NA	UN0662
ZNF816	NA	MA1719
ZNF85	NA	MA1720
ZNF860	NA	UN0664
ZNF880	NA	UN0665
ZNF891	NA	UN0666
ZNF92	NA	UN0241
ZNF93	NA	MA1721
ZNF98	NA	UN0667
ZSC31	ZSC31_HUMAN.H11MO.0.C	NA
ZSCAN1	NA	UN0243
ZSCAN16	NA	MA2100
ZSCAN21	NA	MA2336
ZSCAN22	NA	UN0668
ZSCAN23	NA	UN0246
ZSCAN31	NA	MA1722
ZSCAN4	NA	MA1155

### Sheet: MOUSE
TF	HOCOMOCO_ID	JASPAR_IDs
AHR	AHR_MOUSE.H11MO.0.B	NA
AP2A	AP2A_MOUSE.H11MO.0.A	NA
AP2B	AP2B_MOUSE.H11MO.0.B	NA
AP2C	AP2C_MOUSE.H11MO.0.A	NA
ARNT	ARNT_MOUSE.H11MO.0.B	NA
ASCL1	ASCL1_MOUSE.H11MO.0.A	NA
ASCL2	ASCL2_MOUSE.H11MO.0.C	NA
ATF4	ATF4_MOUSE.H11MO.0.A	NA
ATOH1	ATOH1_MOUSE.H11MO.0.B	NA
Arntl	NA	MA0603
Ascl2	NA	MA0816
Atoh1	NA	MA0461,MA1467
BACH1	BACH1_MOUSE.H11MO.0.C	NA
BACH2	BACH2_MOUSE.H11MO.0.A	NA
BHA15	BHA15_MOUSE.H11MO.0.A	NA
BHE40	BHE40_MOUSE.H11MO.0.A	NA
Barhl1	NA	MA0877
Bcl6	NA	MA0463
Bhlha15	NA	MA1472
Bhlhe40	NA	MA0464
CDX2	CDX2_MOUSE.H11MO.0.A	NA
CEBPA	CEBPA_MOUSE.H11MO.0.A	MA0102
CEBPB	CEBPB_MOUSE.H11MO.0.A	NA
CEBPD	CEBPD_MOUSE.H11MO.0.B	NA
CEBPE	CEBPE_MOUSE.H11MO.0.A	NA
CEBPG	CEBPG_MOUSE.H11MO.0.B	NA
CTCF	CTCF_MOUSE.H11MO.0.A	NA
CTCFL	CTCFL_MOUSE.H11MO.0.A	NA
Creb3l2	NA	MA0608
DDIT3	DDIT3_MOUSE.H11MO.0.C	NA
DMRTB	DMRTB_MOUSE.H11MO.0.C	NA
Dlx2	NA	MA0885
Dlx5	NA	MA1476
E2F1	E2F1_MOUSE.H11MO.0.A	NA
E2F2	E2F2_MOUSE.H11MO.0.B	NA
E2F3	E2F3_MOUSE.H11MO.0.A	MA0469
E2F4	E2F4_MOUSE.H11MO.0.A	NA
E2F5	E2F5_MOUSE.H11MO.0.B	NA
E2F6	E2F6_MOUSE.H11MO.0.A	NA
E2F7	E2F7_MOUSE.H11MO.0.C	NA
EGR1	EGR1_MOUSE.H11MO.0.A	NA
EGR2	EGR2_MOUSE.H11MO.0.A	NA
ELK4	ELK4_MOUSE.H11MO.0.B	NA
EPAS1	EPAS1_MOUSE.H11MO.0.C	NA
Egr1	NA	MA0162
FEV	FEV_MOUSE.H11MO.0.B	NA
FOXM1	FOXM1_MOUSE.H11MO.0.B	NA
Foxn1	NA	MA1684
GFI1	GFI1_MOUSE.H11MO.0.C	NA
GFI1B	GFI1B_MOUSE.H11MO.0.A	NA
Gfi1B	NA	MA0483
HEN1	HEN1_MOUSE.H11MO.0.C	NA
HIC1	HIC1_MOUSE.H11MO.0.C	NA
HIF1A	HIF1A_MOUSE.H11MO.0.C	NA
HINFP	HINFP_MOUSE.H11MO.0.C	NA
HLF	HLF_MOUSE.H11MO.0.C	NA
HTF4	HTF4_MOUSE.H11MO.0.A	NA
HXB4	HXB4_MOUSE.H11MO.0.A	NA
HXC9	HXC9_MOUSE.H11MO.0.A	NA
Hes1	NA	MA1099
Hes2	NA	MA0616
Hic1	NA	MA0739
Hmx1	NA	MA0896
Hmx2	NA	MA0897
Hmx3	NA	MA0898
Hoxc9	NA	MA0485
Hoxd8	NA	MA0910
Hoxd9	NA	MA0913
INSM1	INSM1_MOUSE.H11MO.0.C	NA
IRF9	IRF9_MOUSE.H11MO.0.C	NA
ITF2	ITF2_MOUSE.H11MO.0.B	NA
KAISO	KAISO_MOUSE.H11MO.0.B	NA
KLF1	KLF1_MOUSE.H11MO.0.A	NA
KLF15	KLF15_MOUSE.H11MO.0.A	NA
KLF3	KLF3_MOUSE.H11MO.0.A	NA
KLF4	KLF4_MOUSE.H11MO.0.A	NA
KLF5	KLF5_MOUSE.H11MO.0.A	NA
KLF6	KLF6_MOUSE.H11MO.0.B	NA
Klf1	NA	MA0493
Klf12	NA	MA0742
Klf4	NA	MA0039
Lhx1	NA	MA1518
MAF	MAF_MOUSE.H11MO.0.A	NA
MAFB	MAFB_MOUSE.H11MO.0.B	NA
MAFF	MAFF_MOUSE.H11MO.0.A	NA
MAFG	MAFG_MOUSE.H11MO.0.A	NA
MAFK	MAFK_MOUSE.H11MO.0.A	NA
MAX	MAX_MOUSE.H11MO.0.A	NA
MBD2	MBD2_MOUSE.H11MO.0.B	NA
MEF2A	MEF2A_MOUSE.H11MO.0.A	NA
MEF2C	MEF2C_MOUSE.H11MO.0.A	NA
MEF2D	MEF2D_MOUSE.H11MO.0.A	NA
MEIS2	MEIS2_MOUSE.H11MO.0.B	NA
MTF1	MTF1_MOUSE.H11MO.0.C	NA
MYBA	MYBA_MOUSE.H11MO.0.C	NA
MYC	MYC_MOUSE.H11MO.0.A	NA
MYF6	MYF6_MOUSE.H11MO.0.C	NA
MYOD1	MYOD1_MOUSE.H11MO.0.A	NA
MYOG	MYOG_MOUSE.H11MO.0.A	NA
Mafb	NA	MA0117
Mafg	NA	MA0659
Meis1	NA	MA0498
Myb	NA	MA0100
Myc	NA	MA0147
Mycn	NA	MA0104
Myod1	NA	MA0499
Myog	NA	MA0500
NANOG	NANOG_MOUSE.H11MO.0.A	NA
NDF2	NDF2_MOUSE.H11MO.0.A	NA
NF2L2	NF2L2_MOUSE.H11MO.0.A	NA
NFE2	NFE2_MOUSE.H11MO.0.A	NA
NFIA	NFIA_MOUSE.H11MO.0.C	NA
NFIB	NFIB_MOUSE.H11MO.0.C	NA
NFIC	NFIC_MOUSE.H11MO.0.A	NA
NFYB	NFYB_MOUSE.H11MO.0.A	NA
NFYC	NFYC_MOUSE.H11MO.0.B	NA
NGN2	NGN2_MOUSE.H11MO.0.C	NA
NKX31	NKX31_MOUSE.H11MO.0.C	NA
NRF1	NRF1_MOUSE.H11MO.0.A	NA
Nanog	NA	MA2339
Neurod2	NA	MA1993
Nfe2l2	NA	MA0150
Nr2e3	NA	MA0164
Nrf1	NA	MA0506
Olig2	NA	MA1997
P53	P53_MOUSE.H11MO.0.A	NA
P63	P63_MOUSE.H11MO.0.B	NA
P73	P73_MOUSE.H11MO.0.B	NA
PAX5	PAX5_MOUSE.H11MO.0.A	NA
PAX6	PAX6_MOUSE.H11MO.0.C	NA
PBX3	PBX3_MOUSE.H11MO.0.A	NA
PO2F1	PO2F1_MOUSE.H11MO.0.C	NA
PO2F2	PO2F2_MOUSE.H11MO.0.B	NA
PO3F2	PO3F2_MOUSE.H11MO.0.A	NA
PO5F1	PO5F1_MOUSE.H11MO.0.A	NA
PRDM9	PRDM9_MOUSE.H11MO.0.C	NA
PTF1A	PTF1A_MOUSE.H11MO.0.A	NA
Pax5	NA	MA0014
Plagl1	NA	MA1615
Pou2f3	NA	MA0627
Ptf1A	NA	MA1619
REST	REST_MOUSE.H11MO.0.A	NA
RFX1	RFX1_MOUSE.H11MO.0.A	NA
RFX2	RFX2_MOUSE.H11MO.0.A	NA
RFX3	RFX3_MOUSE.H11MO.0.C	NA
RFX6	RFX6_MOUSE.H11MO.0.C	NA
Rfx1	NA	MA0509
Rfx6	NA	MA1724
Rhox11	NA	MA0629
SNAI2	SNAI2_MOUSE.H11MO.0.A	NA
SOX2	SOX2_MOUSE.H11MO.0.A	NA
SP1	SP1_MOUSE.H11MO.0.A	NA
SP2	SP2_MOUSE.H11MO.0.B	NA
SP3	SP3_MOUSE.H11MO.0.B	NA
SP4	SP4_MOUSE.H11MO.0.B	NA
SRF	SRF_MOUSE.H11MO.0.A	NA
STF1	STF1_MOUSE.H11MO.0.B	NA
Sox2	NA	MA0143
Spz1	NA	MA0111
TAF1	TAF1_MOUSE.H11MO.0.A	NA
TBX20	TBX20_MOUSE.H11MO.0.C	NA
TBX3	TBX3_MOUSE.H11MO.0.B	NA
TFE2	TFE2_MOUSE.H11MO.0.A	NA
TGIF1	TGIF1_MOUSE.H11MO.0.A	NA
THA11	THA11_MOUSE.H11MO.0.B	NA
TYY1	TYY1_MOUSE.H11MO.0.A	NA
Tcf12	NA	MA0521
Tcf21	NA	MA0832
Tcf3	NA	MA0522
Tcfl5	NA	MA0632
Twist2	NA	MA0633
VSX2	VSX2_MOUSE.H11MO.0.C	NA
WT1	WT1_MOUSE.H11MO.0.B	NA
Yy1	NA	MA0095
ZBT17	ZBT17_MOUSE.H11MO.0.A	NA
ZFP42	ZFP42_MOUSE.H11MO.0.A	NA
ZFP57	ZFP57_MOUSE.H11MO.0.B	NA
ZFX	ZFX_MOUSE.H11MO.0.B	NA
ZIC2	ZIC2_MOUSE.H11MO.0.C	NA
ZIC3	ZIC3_MOUSE.H11MO.0.A	NA
ZKSC1	ZKSC1_MOUSE.H11MO.0.A	NA
ZN143	ZN143_MOUSE.H11MO.0.A	NA
ZN322	ZN322_MOUSE.H11MO.0.B	NA
ZN335	ZN335_MOUSE.H11MO.0.A	NA
ZN431	ZN431_MOUSE.H11MO.0.C	NA
Zfat	NA	UN0676
Zfp335	NA	MA2002
Zfp456	NA	UN0678
Zfp809	NA	MA2125
Zfp961	NA	MA2126
Zfp985	NA	UN0684
Zfx	NA	MA0146
Zic2	NA	MA1629
Zic3	NA	MA0697
Znf2	NA	UN0818
